# In-Depth Characterization and Validation in *BRG1*-Mutant Lung Cancers Define Novel Catalytic Inhibitors of SWI/SNF Chromatin Remodeling

**DOI:** 10.1101/812628

**Authors:** Zainab Jagani, Gregg Chenail, Kay Xiang, Geoffrey Bushold, Hyo-Eun C. Bhang, Ailing Li, GiNell Elliott, Jiang Zhu, Anthony Vattay, Tamara Gilbert, Anka Bric, Rie Kikkawa, Valérie Dubost, Rémi Terranova, John Cantwell, Catherine Luu, Serena Silver, Matt Shirley, Francois Huet, Rob Maher, John Reece-Hoyes, David Ruddy, Daniel Rakiec, Joshua Korn, Carsten Russ, Vera Ruda, Julia Dooley, Emily Costa, Isabel Park, Henrik Moebitz, Katsumasa Nakajima, Christopher D. Adair, Simon Mathieu, Rukundo Ntaganda, Troy Smith, David Farley, Daniel King, Xiaoling Xie, Raviraj Kulathila, Tiancen Hu, Xuewen Pan, Qicheng Ma, Katarina Vulic, Florencia Rago, Scott Clarkson, Robin Ge, Frederic Sigoillot, Gwynn Pardee, Linda Bagdasarian, Margaret McLaughlin, Kristy Haas, Jan Weiler, Steve Kovats, Mariela Jaskelioff, Marie Apolline-Gerard, Johanna Beil, Ulrike Naumann, Pascal Fortin, Frank P. Stegmeier, Michael G. Acker, Juliet Williams, Matthew Meyer, James E. Bradner, Nicholas Keen, William R. Sellers, Francesco Hofmann, Jeffrey A. Engelman, Darrin Stuart, Julien P.N. Papillon

**Affiliations:** Novartis Institutes for BioMedical Research (NIBR), 250 Massachusetts Avenue, Cambridge MA 02139 USA; NIBR, Basel, Switzerland; NIBR, 5300 Chiron Way, Emeryville, California, 94608 USA; NIBR, One Health Plaza, East Hanover NJ 07936 USA

**Keywords:** BRM/SMARCA2, BRG1/SMARCA4, SWI/SNF, ATPase Inhibitor, Chromatin Remodeling

## Abstract

Members of the ATP-dependent SWI/SNF chromatin remodeling complexes are among the most frequently mutated genes in cancer, suggesting their dysregulation plays a critical role. The synthetic lethality between SWI/SNF catalytic subunits BRM/SMARCA2 and BRG1/SMARCA4 has instigated great interest in targeting BRM. Here we have performed a critical and in-depth investigation of novel dual inhibitors (BRM011 and BRM014) of BRM and BRG1 in order to validate their utility as chemical probes of SWI/SNF catalytic function, while obtaining insights into the therapeutic potential of SWI/SNF inhibition. In corroboration of on-target activity, we discovered compound resistant mutations through pooled screening of BRM variants in *BRG1*-mut cancer cells. Strikingly, genome-wide transcriptional and chromatin profiling (ATAC-Seq) provided further evidence of pharmacological perturbation of SWI/SNF chromatin remodeling as BRM011 treatment induced specific changes in chromatin accessibility and gene expression similar to genetic depletion of BRM. Finally, these compounds have the capacity to inhibit the growth of tumor-xenografts, yielding important insights into the feasibility of developing BRM/BRG1 ATPase inhibitors for the treatment of *BRG1*-mut lung cancers. Overall, our studies not only establish the feasibility of inhibiting SWI/SNF catalytic function, providing a framework for SWI/SNF therapeutic targeting, but have also yielded successful elucidation of small-molecule inhibitors that will be of importance in probing SWI/SNF function in various disease contexts.
