## Supplementary Table 1 for "In-Depth Characterization and Validation in *BRG1*-Mutant Lung Cancers Define Novel Catalytic Inhibitors of SWI/SNF Chromatin Remodeling"

### Sheet: large_heatmap_data
symbol	BRM011 1 µM 16h	BRM011 1µM 6h	BRM011 5µM 16h	BRM011 5µM 6h	BRM sh2025 48h Dox	BRM sh2025 72h Dox	BRM sh5537 48h Dox	BRM sh5537 72h Dox
SH3TC2	-3.59573	-0.963209	-3.62157	-1.34121	-2.66803	-4.62512	-3.17508	-4.93376
MYO5B	-3.21469	-0.683647	-4.18229	-0.883775	-1.31998	-2.29821	-1.39322	-2.13236
ACOX2	-2.98721	-0.445524	-3.06962	-0.328673	-3.04564	-3.304	-3.15994	-3.64458
KRT15	-2.72516	-0.305634	-3.05689	-0.261766	-2.39157	-3.34417	-3.62858	-4.33457
FGF1	-2.72499	-0.700698	-3.02686	-0.655261	-2.65836	-3.08873	-2.71	-2.35659
KRT80	-2.68897	-0.995736	-3.72643	-1.23064	-2.58403	-3.94504	-2.70936	-3.88471
TNFRSF6B	-2.52283	-0.646342	-3.06975	-0.563092	-1.76781	-2.61881	-3.38884	-3.86904
CLCA3P	-2.47814	-1.12103	-2.28229	-0.624661	-1.04894	-1.24758	-1.30481	-1.6436
COL13A1	-2.4514	-0.2434	-2.48272	-0.470504	-3.12312	-3.81202	-3.22156	-3.42665
RAET1E	-2.43669	-0.403365	-3.07878	-0.591935	-2.73677	-2.92852	-2.4482	-3.06225
COL17A1	-2.39896	-0.0707756	-3.0538	-0.0552497	-1.15306	-1.72719	-2.88389	-2.98639
CATSPER1	-2.38898	-0.454106	-2.75273	-0.410974	-1.2622	-2.41949	-1.29338	-1.90604
SNCG	-2.23919	-0.530618	-2.01334	-0.712952	-2.64201	-2.64389	-2.2973	-2.33085
TMEM265	-2.22471	-0.736802	-2.49845	-0.736132	-0.240019	-0.157776	-0.682433	-0.466208
S100A16	-2.22094	-0.00570822	-2.08587	0.112392	-1.90214	-2.37859	-1.79644	-2.11383
EMP1	-2.19697	-0.406927	-2.19322	-0.436722	-2.19592	-2.89544	-2.11386	-2.68755
TNFRSF9	-2.16144	-0.658165	-2.92347	-0.590551	-1.04333	-1.34317	0.0864371	0.366751
ABCC3	-2.14248	-0.224235	-2.11262	-0.429095	-1.91677	-3.00436	-1.70913	-2.98028
ADGRG1	-2.09292	-0.35884	-2.41591	-0.538044	-2.66657	-3.2318	-1.96932	-2.45468
TCP11	-2.08331	-0.584903	-3.02549	-0.279291	-1.7992	-2.40788	-2.51671	-2.48831
COL16A1	-2.03172	-0.406899	-1.96567	-0.491435	-1.67301	-2.07133	-0.931136	-1.40426
NGEF	-2.02162	-0.250459	-2.61819	-0.213877	-1.22587	-1.42332	-2.86145	-3.02665
RP11-529A4.4	-2.01539	-1.38477	-2.57521	-1.66819	-1.00357	-1.39729	-1.32228	-1.56866
PHYHIP	-1.99407	-0.682121	-2.1421	-0.692557	-1.92281	-2.70606	-2.27686	-2.81102
CPA4	-1.98211	0.527024	-1.93635	0.0753714	-1.39305	-1.13807	-1.85472	-1.6839
ITGA10	-1.96881	-0.223748	-2.08664	-0.269205	-0.618961	-2.0185	-1.54985	-2.78953
PSAPL1	-1.91854	-0.945803	-1.97416	-0.664954	-2.58942	-3.24477	-2.69883	-3.09721
HRCT1	-1.84139	-1.33446	-1.81319	-0.999059	-1.41879	-2.31133	-1.28446	-2.07162
CES1P2	-1.81535	-0.495569	-2.69491	-0.681244	-2.35398	-2.50737	-2.25955	-2.5506
GNA15	-1.78453	-0.554443	-1.88842	-0.628725	-0.886081	-1.26669	-1.05266	-1.41309
C15orf52	-1.78341	-1.20211	-1.88521	-1.38641	-0.565301	-1.24405	-0.0966289	-0.802914
S100A2	-1.77168	-0.175063	-2.47251	-0.126996	-2.51109	-3.25639	-3.57584	-3.83929
MYH16	-1.75715	-0.608341	-1.91902	-0.731899	-2.73048	-2.84897	-3.19934	-3.11855
VEPH1	-1.7557	-0.346037	-2.06182	-0.458208	-1.16884	-1.21566	-1.45984	-1.3418
TSPAN1	-1.73126	-0.0588567	-2.19375	-0.148604	-1.80874	-2.97603	-2.49993	-3.2419
LINC00511	-1.73073	-1.33044	-2.23955	-1.89587	-1.13237	-1.51539	-1.4513	-1.77381
STRA6	-1.71396	0.152037	-1.89466	-0.278794	-1.88899	-2.45003	-2.07271	-2.18452
SPARC	-1.71276	0.0524214	-1.6773	0.0463705	-3.00493	-3.48835	-1.57331	-2.24479
SYTL5	-1.70568	-0.569582	-1.78164	-0.570291	-2.87074	-3.49744	-2.47363	-2.98363
ARG2	-1.70393	0.144587	-2.0748	0.0731904	-1.62258	-2.06849	-0.860493	-1.34485
ROBO4	-1.69967	-0.579021	-1.84582	-0.608766	-1.70135	-1.74833	-1.39249	-1.78804
MGLL	-1.69807	-0.217135	-1.9142	-0.230674	-0.380963	-0.95315	-0.037101	-0.175307
NWD1	-1.68649	-0.079718	-1.55904	-0.0415088	-1.80565	-2.90236	-1.94448	-3.35508
LINC00346	-1.68219	-0.279127	-1.63246	-0.145123	-0.045474	-0.436855	-1.06315	-1.13153
AOX1	-1.65328	0.0670834	-2.14383	0.00186206	-0.592715	-1.066	-0.692255	-0.944879
RPL13AP20	-1.64786	-0.650987	-1.69329	-0.842647	-1.84096	-1.73393	-1.73472	-1.37796
LY6K	-1.61758	-0.490343	-2.31469	-0.528694	-1.29254	-1.4016	-2.05393	-1.24043
KLF4	-1.60834	-1.24627	-1.87965	-1.54521	-0.831558	-1.97561	-1.19411	-2.29316
PSORS1C1	-1.59564	0.116645	-1.61747	-0.0857701	-0.679054	-1.40593	-0.108234	-1.21298
GBP2	-1.58648	-0.028411	-1.64127	-0.113587	-2.82225	-3.33277	-1.92944	-2.54733
CDK15	-1.58325	-0.0646907	-1.56265	-0.256158	-0.572254	-0.792429	-0.984965	-0.393171
STC1	-1.57851	-0.148583	-2.389	-1.05294	-0.832766	-2.05786	-2.99734	-3.91499
ARL4C	-1.55455	-0.842248	-1.78854	-0.71949	-1.88884	-2.85168	-3.66	-4.50361
CST6	-1.55383	-0.237365	-1.70693	-0.434575	-0.352882	-0.660029	-0.252772	-0.641414
B3GNT3	-1.55321	-1.36397	-1.73395	-1.18077	-0.232661	-0.580597	0.791994	0.649892
CDSN	-1.55163	-0.572475	-2.02445	-0.484227	-0.951267	-2.00724	-1.21736	-2.35764
SERPINA1	-1.54884	-0.172952	-1.47409	-0.234099	-2.68341	-3.579	-2.11351	-2.78235
KRT7	-1.53895	-0.350765	-1.34931	-0.305655	-1.0976	-1.70967	-1.56809	-1.48372
CHST4	-1.53614	-1.1419	-2.15738	-1.27024	-0.629395	-1.08227	0.583631	0.242195
S100A3	-1.52754	-0.278739	-1.20414	-0.362589	-1.95238	-1.72817	-2.06128	-2.11781
C10orf54	-1.5202	-0.268324	-1.55429	-0.126798	0.292273	0.0250642	1.47643	1.28704
SEMA7A	-1.5162	-1.85798	-1.68972	-1.66746	-0.749561	-0.769902	-0.748508	-0.582798
IER3	-1.50932	-1.30443	-1.90001	-1.46719	-1.21406	-1.49871	-1.76247	-1.6294
SCN1B	-1.49782	-0.225778	-1.75619	-0.0537064	-1.53466	-1.6864	-1.80615	-1.46034
SOX9	-1.49204	-1.32322	-1.46065	-1.27804	-1.41165	-2.34576	-2.6309	-3.27709
PPL	-1.47751	-0.365728	-1.75669	-0.539265	0.395941	-0.867141	-0.293874	-2.14109
POU2F2	-1.4775	-0.646859	-1.45332	-0.316376	-0.285398	-0.838187	-0.414503	-0.947391
XDH	-1.47296	-0.502755	-1.76324	-0.467949	-1.58401	-1.38763	-1.18846	-1.17635
AC137932.6	-1.47028	-0.902378	-2.20164	-1.49105	-1.08667	-1.13732	-1.52191	-1.69585
CREB3L1	-1.46898	-0.857075	-1.4064	-0.944801	-1.52675	-1.3409	-0.399473	-0.150875
SRPX2	-1.46123	-0.160635	-1.73073	-0.383943	-2.22812	-3.01687	-2.04899	-2.78779
LETM2	-1.42986	-0.779425	-1.95703	-0.573108	-0.122401	-0.536426	-0.663937	-1.14381
TMEM158	-1.42588	-0.294137	-1.71496	-0.560738	-1.64678	-2.3731	-5.24397	-5.59076
RP11-30P6.6	-1.42383	-0.924787	-1.6631	-1.15644	-1.52979	-2.13311	-1.62804	-2.30916
SOCS1	-1.42088	-1.09103	-1.3659	-0.82722	-1.59162	-2.26239	-1.36716	-2.31039
RGS4	-1.42028	-1.67705	-1.4108	-1.44684	-1.15706	-0.964833	-0.911816	-0.630232
NTSR1	-1.40719	-0.810698	-1.7621	-1.21095	-1.27052	-1.94344	-3.10253	-3.67594
PLEKHG4	-1.40594	-0.162606	-1.88175	-0.217491	-1.06657	-1.28091	-1.07289	-1.15937
AXL	-1.37771	-0.302507	-1.60572	-0.482776	-0.931652	-1.12455	-0.770949	-1.02567
ADAM12	-1.37445	0.218958	-1.81533	-0.155676	0.389503	-0.10896	-1.12899	-1.11286
TNFAIP2	-1.36994	-0.572299	-1.55634	-1.02095	-1.76562	-2.80723	-1.74035	-2.77963
CITED4	-1.36677	-1.84302	-1.81328	-1.75418	-1.48881	-2.63836	-2.87056	-2.72677
SYNJ2	-1.36274	-0.911909	-1.54021	-1.07141	-0.857821	-1.39161	-1.37477	-1.74914
HTR1D	-1.36081	-0.960685	-1.70038	-1.12541	-2.08195	-2.38406	-2.01903	-2.13943
MAPK13	-1.35198	-0.952619	-1.45854	-1.10547	-1.24329	-1.67394	-1.56223	-1.59514
RASSF4	-1.34578	-0.492825	-1.32858	-0.689907	-1.12048	-1.30033	-0.462313	-0.87567
CTC-378H22.2	-1.34462	-0.251904	-1.76904	0.13393	-0.560583	-0.560405	-1.55741	-0.897971
KIAA1324	-1.34374	-0.520412	-1.50921	-0.63523	-0.496903	-0.710022	-0.536362	-0.530647
BDH1	-1.34343	-0.222761	-1.52506	0.341775	-0.646308	-1.14877	-1.02391	-0.827538
PEAR1	-1.34174	-0.468287	-1.80089	-0.864775	-0.798931	-1.47953	-0.681618	-1.34968
PLAU	-1.33097	-1.61071	-1.53698	-1.58527	-0.994124	-1.7126	-1.10003	-1.68402
BIN1	-1.32694	-0.52311	-2.08163	-0.607114	-0.497819	-1.3844	-1.42	-2.10093
GBP3	-1.32668	-1.06613	-1.52108	-1.32101	-1.4393	-1.89471	-0.667226	-0.703488
RP11-284F21.10	-1.32519	-0.893862	-1.55862	-0.864205	-0.426004	-0.959727	-0.681889	-1.335
C10orf10	-1.32445	-2.19382	-1.72366	-1.97119	-1.64562	-2.35544	-0.938288	-2.05205
TNFRSF1B	-1.32418	-1.02185	-1.66222	-1.07417	-1.26128	-1.82349	-0.892314	-0.955611
GBP1	-1.32181	-0.455932	-1.32553	-0.580556	-1.44677	-1.1489	0.388479	0.537563
ADRA1B	-1.32032	-0.638449	-1.29621	-0.709349	-0.547515	-1.59458	-1.00143	-1.4454
TRPM2	-1.31936	-0.15344	-1.3431	-0.192298	-0.698353	-1.7922	-0.672912	-1.74238
SYNPO	-1.31733	-0.984944	-1.30948	-1.03432	-0.167638	-0.532867	0.572452	0.158434
ZBTB45P2	-1.31639	-1.00852	-1.89733	-0.929845	-2.16984	-2.67126	-3.37077	-3.37338
ANK1	-1.31351	-0.324333	-1.68497	-0.20162	-0.963792	-2.34511	-1.19083	-2.8729
CLMN	-1.31306	-0.303345	-1.27033	-0.425227	-1.87776	-2.53733	-2.30573	-2.56394
CYP11A1	-1.3125	0.256182	-1.49115	0.189852	-1.43965	-0.892132	-1.53809	-0.89967
HPCAL1	-1.30438	-0.391702	-1.55898	-0.48371	-1.54431	-1.9846	-2.42344	-2.4139
NFIX	-1.30253	-0.310686	-1.47547	-0.335589	-0.663262	-1.10785	-0.774448	-0.763336
CNIH3	-1.30214	-1.0172	-1.85523	-1.09635	-1.70811	-2.10024	-3.18012	-3.26077
PRLR	-1.29377	-0.273317	-1.74014	-0.185702	-0.144815	-0.554678	-0.704594	-0.515596
WDR72	-1.29353	-0.286963	-1.31066	-0.115909	-0.983119	-1.15513	-0.861188	-0.815498
MICALCL	-1.29194	0.189327	-0.818927	-0.530878	-0.570487	-0.901874	-0.792171	-0.855849
TMEM71	-1.28569	0.167281	-1.00402	-0.262588	-0.272518	-1.35522	0.378035	-0.485847
PLA2G7	-1.27737	-0.165966	-1.08727	0.297938	-1.09621	-1.45916	-0.507276	-1.47606
WNK4	-1.27636	-1.10203	-1.39828	-0.775829	0.111799	0.0314055	0.823173	0.503396
APLN	-1.27542	-1.38194	-1.20538	-0.806315	-0.112513	-0.199569	-0.965136	-0.777436
SERPINE1	-1.27457	-1.89478	-1.47987	-1.67682	0.105304	-0.124599	-1.79945	-1.56649
SORCS2	-1.2738	-0.0844636	-1.3914	0.0828778	-1.88486	-2.87392	-2.99505	-3.44196
ANXA3	-1.27108	-0.0891646	-1.45696	-0.204749	-1.78732	-1.35014	0.405429	1.19982
BCAR3	-1.25712	-1.15557	-1.47048	-1.41473	-0.817189	-1.33144	-1.14768	-1.35413
SLC2A1	-1.25011	-0.835037	-1.4977	-1.00972	-0.813702	-1.76891	-1.64871	-2.64616
HOMER3	-1.24575	-0.388238	-1.0969	-0.341506	-0.829951	-0.806645	-1.14322	-0.740421
GPR55	-1.23333	-0.290863	-1.10933	-0.544015	-1.34039	-1.50077	-1.4913	-1.55201
LINC01123	-1.22693	-0.651526	-1.39585	-0.523003	-1.93225	-2.5107	-3.04304	-3.5826
GPER1	-1.22249	-0.0809088	-1.18615	-0.661343	0.518655	0.394767	1.33691	1.23689
ZNF469	-1.2213	-1.47763	-1.39508	-1.38368	0.545222	-1.39811	-0.041363	-1.71619
MMP9	-1.22093	-0.176382	-1.45379	-0.0586756	-1.48156	-1.47353	-1.01262	-0.958742
SFN	-1.21895	-0.844909	-0.905195	-0.589024	0.194973	-0.660025	-0.508314	-0.327045
GRPR	-1.21888	-0.720308	-2.00658	-1.16444	-1.89046	-2.37	-2.83725	-2.54835
KRTAP2-3	-1.21863	-1.4162	-1.44173	-0.704653	-0.897615	-1.08804	-1.09562	-1.31192
ALDH3B1	-1.21355	-0.177651	-1.23444	-0.14137	-0.93895	-1.50793	0.295545	-0.151011
RP11-620J15.1	-1.21109	-0.473482	-1.93376	-0.550223	-0.530977	-0.0564508	-0.636131	-0.0939487
TNS1	-1.21105	-0.507405	-1.20797	-0.597485	-0.978912	-1.61831	-0.149778	-1.57213
ITGA3	-1.20908	-0.318064	-1.42351	-0.366111	-0.63325	-1.36947	-0.920808	-1.57551
KCNN4	-1.20412	-0.556503	-1.2459	-0.625313	-1.47017	-2.45395	-2.18209	-2.86892
MN1	-1.1906	-0.814671	-0.987923	-1.23359	-0.394139	-0.785705	-0.344548	-0.756841
RASD2	-1.18564	-0.645565	-1.07263	-0.811479	-0.782877	-1.62039	-0.734594	-1.5572
RP1	-1.18415	-0.133581	-1.58731	-0.200598	-0.805099	-1.07694	-0.321915	-0.488284
IL17RE	-1.182	-0.840364	-1.05296	-0.227279	-1.38028	-1.60204	-1.34014	-2.13464
SLC37A2	-1.17698	-0.267012	-0.969971	-0.259535	-1.8533	-1.96925	-1.64026	-2.05983
MMP1	-1.17693	-0.439836	-1.20154	0.0848315	-2.31934	-2.49984	-3.09063	-3.15661
VIPR1	-1.17539	-0.462364	-1.31213	-0.428957	-0.915769	-2.46318	0.0323052	-0.978126
DACT1	-1.17092	-0.551482	-1.06943	-0.161018	-0.939852	-2.12815	-1.2759	-2.47612
CD68	-1.16304	-0.215072	-1.30987	-0.240042	-1.01313	-1.2734	-2.2424	-2.64194
C10orf91	-1.16215	-0.32928	-1.19231	-0.44547	-1.18398	-2.18225	-1.15586	-2.02817
MYEOV	-1.16038	-1.17558	-1.46495	-0.677573	-2.35254	-3.03437	-2.74931	-3.21467
RGL4	-1.15898	-0.640708	-0.570419	-0.486239	0.336736	0.337855	0.298765	0.234683
MYO10	-1.15594	-0.368404	-1.30072	-0.484148	-2.23916	-2.99995	-2.29648	-3.17476
TNFAIP8L3	-1.15593	0.00641699	-1.41229	-0.371257	-1.70892	-2.17082	-1.63428	-1.55998
PLXNA1	-1.15499	-0.243369	-1.13745	-0.308004	-0.756959	-1.37373	-0.816727	-1.1729
DHRS3	-1.15093	0.241485	-1.15834	-0.0631121	-1.47548	-1.87139	-1.55571	-1.98037
SEC14L2	-1.15051	-0.460286	-1.46056	-0.544484	-1.47323	-1.79013	-1.68988	-1.75558
RP11-168K11.3	-1.14545	-1.3242	-1.44497	-0.675144	-0.710517	-1.1068	-0.502616	-0.947144
IGFBP4	-1.14404	-0.141098	-1.3511	-0.2544	-1.68357	-1.68361	-1.05237	-0.369137
KDR	-1.13788	-0.640176	-1.22656	-0.485698	-0.473665	-1.01874	-0.854566	-1.46309
RP11-284F21.7	-1.13223	-0.450998	-1.69588	-0.419142	-0.0550802	-0.880148	-0.53024	-1.1777
NOV	-1.13103	-0.619062	-1.39099	-0.747927	-1.33417	-0.975288	-0.866285	-1.01074
CRABP2	-1.12826	-0.464274	-1.50066	-0.454786	-1.40286	-1.86085	-1.3512	-1.38183
TMEM173	-1.12824	-0.454333	-1.17723	-0.341507	-1.0059	-1.75552	-0.222922	-1.34069
SPTLC3	-1.12746	-0.521492	-0.923078	-0.14324	0.324376	-0.314527	1.33804	1.12214
PC	-1.12426	-0.173976	-1.29681	-0.182826	-1.5673	-2.76791	-1.18896	-2.01188
RP1-140K8.5	-1.12419	-0.619231	-0.637651	-0.854832	-0.758067	-0.449101	-0.700443	-1.52291
RP11-26J3.1	-1.11931	-0.342407	-1.16347	-0.641447	-0.597687	-0.962661	-0.840561	-1.17944
SGK223	-1.11805	-1.29853	-1.49927	-1.23359	-1.70612	-2.59895	-2.06182	-2.08856
SUSD4	-1.11203	-0.88252	-1.52913	-0.927196	-0.688443	-0.856059	0.403475	-0.164557
MILR1	-1.10867	-0.0971996	-1.16841	-0.284127	-1.95757	-2.45849	-1.1774	-1.84731
KRT18	-1.10627	-0.401705	-1.41051	-0.475074	-0.512701	-0.922421	-0.965238	-1.33252
HRH1	-1.10626	-0.720595	-1.24397	-1.09377	-1.18621	-1.54123	-1.12894	-1.30921
SMOX	-1.09998	-0.730385	-1.21771	-0.640956	-1.1075	-1.46904	-1.6188	-1.63759
C15orf48	-1.09638	0.0547503	-1.7538	-0.125964	-0.498798	-0.483835	-0.669023	-1.18578
RTEL1-TNFRSF6B	-1.09587	-0.767673	-1.38079	-0.860514	-0.71474	-1.21049	-1.0957	-1.68099
MICAL2	-1.09139	-0.132007	-1.37157	-0.350529	-1.14535	-1.78508	-1.39207	-1.95206
KCNF1	-1.09114	-0.789852	-1.13836	-0.690882	-1.44368	-1.16183	-1.18621	-1.31563
LIPG	-1.09069	-0.815592	-1.57528	-0.676054	-1.55363	-1.67787	-1.60447	-1.4935
RP11-431J24.2	-1.08896	-1.34186	-1.84526	-1.4317	-1.57705	-0.854435	-1.50253	-1.21312
BTBD19	-1.08593	-0.666234	-1.05231	-0.732632	-1.00739	-1.5407	-0.877693	-2.01843
MMP2	-1.08526	-0.2108	-1.13577	-0.386811	-2.23908	-3.633	-1.06462	-2.06607
AC021218.2	-1.08295	-1.16218	-0.898551	-1.05947	-1.18016	-1.38636	-1.28481	-1.54694
WNT7B	-1.08232	-0.457949	-1.36345	-0.866694	0.181589	-1.16914	-0.0117214	-1.11973
COL27A1	-1.08096	-0.41901	-0.996784	-0.468965	-0.637574	-0.994088	-0.485323	-1.12215
PLEKHG7	-1.08033	-0.277495	-1.10261	0.207522	-0.480508	-0.309865	-0.156813	-0.0195738
ST8SIA5	-1.07869	-0.449829	-1.25966	-0.466958	-2.14928	-3.1477	-2.37867	-2.93773
LAT2	-1.0785	-0.326049	-1.20554	-0.41003	-0.00294832	-0.417169	-0.399282	-0.725491
RP11-252E2.1	-1.07712	-0.0314774	-1.18166	-0.556302	-0.735882	-0.316012	-0.177744	-0.376857
ECM1	-1.07411	0.0167392	-1.63921	-0.183085	-1.5059	-2.47829	-1.63747	-2.58611
CTC-487M23.8	-1.06839	-0.892399	-0.350438	-0.385855	0.317641	-0.020035	0.453407	-0.648457
GPSM3	-1.06789	-0.436266	-1.20523	-0.261785	-1.61587	-1.70442	-1.64974	-1.9749
SPEG	-1.06487	-0.284524	-1.04298	-0.649466	0.0627585	-0.318715	0.707893	0.171264
CCDC69	-1.06452	-0.216927	-0.8561	-0.152478	-1.20412	-1.42559	-0.843968	-1.17111
LUCAT1	-1.06332	-0.277588	-1.24317	-0.952565	-1.33678	-1.98616	-1.92797	-2.99899
STMN3	-1.06125	-0.15594	-1.14107	-0.108535	-0.831265	-1.36754	-0.349549	-0.670114
KRT8	-1.05726	-0.197717	-1.26334	-0.228271	-0.261493	-0.595554	-0.0137258	-0.359215
PDE2A	-1.05579	0.232254	-1.10602	-0.0470418	-1.23631	-0.663745	-1.24485	-1.1617
MPP4	-1.05577	0.089684	-1.67641	0.0322885	-1.8245	-1.6049	-2.80767	-2.72493
RP11-47A8.5	-1.05183	-0.655441	-0.846709	-0.508555	-0.737507	-1.42971	-0.831114	-0.977948
KCNK3	-1.04308	-1.20039	-0.994216	-1.5374	-1.96863	-2.92008	-2.27831	-3.22414
LFNG	-1.04304	-0.556586	-0.864374	-0.493893	-1.30608	-1.52659	-1.61234	-1.58101
MMP14	-1.04138	-0.754557	-1.11263	-0.759933	-0.885696	-1.11268	-0.777092	-0.74137
TMEM40	-1.03935	0.277085	-1.32357	0.342598	0.103831	-0.822583	-0.146351	-0.905522
CAMK2N1	-1.03207	-0.0146757	-1.17282	-0.00239132	-0.930924	-0.917374	-0.0654426	0.050789
ASB2	-1.03156	-0.126714	-1.40683	-0.42399	-1.32493	-2.28868	-1.31598	-2.22901
CDCP1	-1.03139	-0.518659	-1.41065	-0.954781	-0.26186	-1.00345	-1.49903	-2.07618
CAPG	-1.02922	-0.0149179	-0.774952	0.527959	-1.31348	-2.13331	-1.31828	-1.54702
TNC	-1.02898	-0.00766229	-1.10389	-0.392297	2.37383	2.07903	2.92543	2.00556
CTC-246B18.8	-1.01289	-0.244224	-0.512723	-0.206629	-0.444017	-0.612847	-0.461948	-0.359142
SRPX	-1.01231	-0.0338436	-0.959651	-0.0554526	-1.85266	-2.28841	-2.16868	-2.26512
RRAD	-1.00801	-1.30191	-1.28959	-1.35536	-1.99314	-2.20546	-1.85827	-2.035
NPAS2	-1.00752	0.0281184	-1.00092	-0.0550372	-1.1717	-1.71221	-0.7545	-1.39694
SLC20A1	-1.0061	-0.683627	-1.04693	-0.68583	-1.64497	-1.9873	-2.43435	-2.48783
RP11-54O7.18	-1.00482	-0.215212	-0.534468	-0.446248	-1.32872	-1.2874	-1.33843	-1.12547
RAET1G	-1.00472	-0.264202	-1.03243	-0.226903	-1.26469	-1.75219	-1.08096	-1.03484
FRMD4B	-1.00467	-0.34704	-0.896529	-0.113312	-0.829032	-0.524237	0.425067	0.100313
RP11-244O19.1	-1.00367	-0.858803	-0.750553	-0.877823	-0.589449	-0.527533	-0.49774	-0.474387
ELFN2	-0.911654	-0.33106	-1.19793	-0.477686	-0.874303	-1.11108	-0.797709	-0.778104
RP13-104F24.3	1.00594	-0.265607	0.336885	-0.105486	0.147489	0.174299	0.872093	0.446039
LRRC4C	1.01911	-0.115068	0.833723	0.517468	2.83172	2.68932	3.65048	3.44266
FOS	1.02058	-0.113462	0.675248	0.0313584	0.208947	-0.177223	-0.557431	-0.792229
POM121L2	1.02236	0.47062	1.16309	0.907295	0.358602	0.687062	1.02308	0.917935
SPP1	1.02306	0.101922	1.94896	0.27052	1.17598	1.85123	-0.313515	-0.400778
RP4-625H18.2	1.03036	0.255545	0.910297	0.312637	0.736985	1.16517	0.705557	1.16559
ID4	1.03719	1.60961	1.15914	0.829871	0.269141	0.796341	0.814767	1.32265
RP11-1398P2.1	1.04174	0.367335	0.763798	0.0473774	-0.152083	0.327465	0.571478	0.994271
KLHL35	1.04325	-0.184024	0.653242	-0.365575	-0.0196179	0.332796	0.0379986	0.162574
RP3-331H24.6	1.05523	0.0204383	0.862894	0.335252	0.139585	0.181772	0.586807	-0.660484
HMOX1	1.06217	0.0379399	1.02857	0.674736	0.313686	0.662417	0.634785	1.04792
GBX2	1.08502	0.412773	1.49638	0.803271	-0.0663712	0.463129	-0.27827	0.57476
PRRT2	1.0866	0.25506	1.07873	0.341708	0.49555	0.23001	1.06491	0.647818
CRIP1	1.09884	-0.143935	1.01409	0.213624	-0.853196	-1.09019	-0.834363	-1.38159
AGAP2	1.1157	-0.0063832	1.06616	0.0503971	0.893658	0.692594	1.78768	1.48404
KREMEN2	1.12054	0.0144063	1.30795	0.0655126	-0.438023	-0.0440741	0.151081	0.528257
RP11-566K19.5	1.12613	-0.244318	0.970157	0.374175	0.102017	-0.240341	-0.0235886	0.231466
PTGS2	1.12842	0.618074	0.456897	0.622447	0.537991	0.77108	0.47259	0.327496
ARID5B	1.1528	0.789771	1.30841	0.992877	0.317818	-0.0722209	0.859277	0.280149
SULT2B1	1.1646	0.112128	1.51493	0.260711	-0.0518429	0.548245	0.707651	0.86334
WTH3DI	1.18268	0.103771	0.74506	0.106401	-0.276343	0.134177	-0.107558	0.170803
BIRC3	1.18865	0.55453	1.27976	0.609826	0.877012	1.35619	1.06267	1.75623
LINC01527	1.2055	0.20531	1.13489	0.257237	-0.408779	-0.0724665	-0.53631	-0.136714
AMIGO2	1.22395	0.742427	1.41192	0.98516	0.407412	0.602581	0.225766	0.362874
CLDN1	1.2249	0.523052	1.24213	0.233418	-0.375139	-0.172547	0.277421	0.913733
SYP	1.22719	0.0211151	1.22568	0.122613	0.326297	0.455882	1.22193	1.23108
CTGF	1.28764	0.305315	1.48917	0.891895	0.588402	0.999875	1.13983	1.82667
FAM26D	1.28885	0.392137	1.07823	0.599869	1.41033	1.1264	1.97767	1.7106
NR4A2	1.32352	3.37416	0.884872	0.722114	-0.083241	0.0767637	0.145973	-0.667024
RP11-706J10.2	1.36011	0.511855	1.34223	0.906217	1.28716	1.88654	2.21857	2.57896
ID2	1.37141	1.41478	1.56979	1.175	0.835638	1.88435	1.81416	2.59551
CFAP221	1.39693	0.451789	0.922417	-0.0892035	-0.094541	0.0961623	0.57034	0.715144
PRKG1-AS1	1.42076	0.167214	1.30115	0.415264	-0.0162346	0.148065	-0.0658386	0.376745
NR4A3	1.51995	4.07767	0.963117	1.00686	0.203458	-0.0710858	0.354009	0.52282
EGR1	1.52244	-0.79993	1.59871	0.0230531	0.29167	0.732538	-1.44486	-1.08826
CFAP206	1.52947	0.619706	1.54749	0.916036	0.338015	0.715604	0.417801	0.371071
GLI1	1.56856	1.08782	1.883	0.970241	2.05698	2.41019	2.84307	3.05436
ABCD2	1.58733	0.907571	1.89923	1.28064	1.22586	1.47871	1.75359	1.35951
FOSB	1.58804	0.925431	0.747078	0.640807	0.444082	0.480145	-0.0404075	-0.0265863
ADM	1.64819	0.553538	1.8879	1.03708	1.27127	1.27444	1.42574	1.52945
DKK1	1.95759	1.47372	2.22439	1.57306	0.133439	0.62303	0.0201509	0.197028
