## Supplementary Table 2 for "In-Depth Characterization and Validation in *BRG1*-Mutant Lung Cancers Define Novel Catalytic Inhibitors of SWI/SNF Chromatin Remodeling"

### Sheet: Sheet1
Cell Line	BRG1 status	Optimal Seeding Densities	Catalog
A549	BRG1-Mut	300-350	ATCC CCL-185
H838	BRG1-Mut	500	ATCC CRL-5844
H1299	BRG1-Mut	150-250	ATCC CRL-5803
HCC1395	BRG1-Mut	1000	ATCC CRL-2324
H1568	BRG1-Mut	4000	ATCC CRL-5876
H1355	BRG1-Mut	4000	ATCC CRL-5865
H1944	BRG1-Mut	2000	ATCC CRL-5907
H1693	BRG1-Mut	3000	ATCC CRL-5887
H2126	BRG1-Mut	2000	ATCC CCL-256
H2030	BRG1-Mut	1000	ATCC CRL-5914
H2023	BRG1-Mut	1000	ATCC CRL-5912
RERFCLAI	BRG1-Mut	1000	Riken RCB0444
HCC366	BRG1-Mut	3000	DSMZ 452
H2085	BRG1-Mut	1000	ATCC CRL-5921
HCC2108	BRG1-Mut	500	KCLB 72108
H1793	BRG1-Mut	1250	ATCC CRL-5896
H1573	BRG1-Mut	6000	ATCC CRL-5877
H2172	BRG1-WT	3000	ATCC CRL-5930
H1975	BRG1-WT	3000	ATCC CRL-5908
H2228	BRG1-WT	2000	ATCC CRL-5935
H460	BRG1-WT	200-400	ATCC HTB-177
SKLU1	BRG1-WT	3000	ATCC HTB-57
H441	BRG1-WT	2000	ATCC HTB-174
H647	BRG1-WT	2000	ATCC CRL-5834
LCLC103H	BRG1-WT	3000	DSMZ 384
H2009	BRG1-WT	2000	ATCC CRL-5911
H2170	BRG1-WT	6000	ATCC CRL-5928
HCC2935	BRG1-WT	3500	ATCC CRL-2869
HCC827	BRG1-WT	700	ATCC CRL-2868
